# A spatial single-cell type multiplex map of human spermatogenesis

**DOI:** 10.1101/2024.10.21.619380

**Authors:** Feria Hikmet, Loren Méar, Jonas Gustavsson, Gisele Miranda, Cheng Zhang, Borbala Katona, Rutger Schutten, Per Adelsköld, Kalle Von Feilitzen, Mattias Forsberg, Jan-Bernd Stukenborg, Mathias Uhlén, Cecilia Lindskog

**Affiliations:** Department of Immunology, Genetics and Pathology, Cancer Precision Medicine Research Unit, Uppsala University, SE-75185 Uppsala, Sweden; Department of Organismal Biology, Nordfertil Research Lab Uppsala, Physiology and Environmental Toxicology, Uppsala University, SE-75185 Uppsala, Sweden; Department of Women’s and Children’s Health, Division for Neonatology, Obstetrics, Gynaecology and Reproductive Health, Karolinska Institute and Karolinska University Hospital, SE-14186 Stockholm, Sweden, Sweden; Science for Life Laboratory, Division of Computational Science and Technology, KTH Royal Institute of Technology; Roger Williams Institute of Liver Studies, School of Immunology & Microbial Sciences, Faculty of Life Sciences and Medicine, King’s College London, Foundation for Liver Research, and King’s College Hospital, London, United Kingdom; Science for Life Laboratory, School of Engineering Sciences in Chemistry, Biotechnology and Health, KTH Royal Institute of Technology, 17121 Stock-holm, Sweden; Department of Women’s and Children’s Health, Nordfertil Research Lab Stockholm, Childhood Cancer Research Unit, Karolinska Institutet, and Karolinska University, Stockholm, Sweden; Department of Neuroscience, Karolinska Institutet, Stockholm, Sweden

**Keywords:** spatial biology, antibody-based proteomics, single-cell profiling, testis, multiplex imaging, spermatogenesis

## Abstract

Understanding how transcriptional programs are translated into functional protein landscapes within intact tissues remains a major challenge in biology. While single-cell RNA sequencing (scRNA-seq) has enabled high-resolution identification of cellular states, corresponding protein expression within its spatial context remains poorly resolved at scale. Here, we present a scalable framework that integrates scRNA-seq with multiplex immunohistochemistry (mIHC) and automated image analysis to achieve spatially resolved, single-cell-level protein mapping across human spermatogenesis.

Using this approach, we quantified the expression of nearly 500 proteins across 12 discrete germ cell states within intact human testis tissue, generating a high-resolution spatiotemporal proteomic atlas. Comparative analysis of mRNA and protein expression revealed widespread temporal discordance, indicating that transcriptional state is not always predictive of protein abundance. Notably, we identify delayed translation of key regulators such as PIWIL4, whose protein expression peaks at later differentiation stages than its mRNA expression.

Together, our results establish a generalizable strategy for proteome-wide spatial mapping of single-cell states and demonstrate the importance of integrating protein-level measurements to resolve cellular identity and function in complex tissues.
