## Supplementary Table 1 for "A spatial single-cell type multiplex map of human spermatogenesis"

### Sheet: Supplementary table 1
Supplementary table 1. Cell counts of subclusters for each major cell type in spermatogenesis and a contingency table for the resulting combined and annotated clusters for each cell type.
Spermatogonia
SPG_subcluster	GUO	NIEo1	NIEy	TOTAL	Annotation		SPG_subcluster	GUO	NIEo1	NIEy	TOTAL
9	51	16	13	80	SPG.0		SPG.0	77	108	50	235
6	26	92	37	155	SPG.0		SPG.1	79	396	271	746
3	76	53	69	198	SPG.1		SPG.2.3	128	169	163	460
4	3	128	63	194	SPG.1		SPG.4	117	96	35	248
0	0	215	139	354	SPG.1		SPC.1	92	33	23	148
1	9	135	144	288	SPG.2.3		Uncharacterized	12	105	68	185
5	119	34	19	172	SPG.2.3		TOTAL	505	907	610	2022
2	117	96	35	248	SPG.4
7	92	33	23	148	SPC.1
8	12	67	14	93	Uncharacterized
10	0	38	40	78	Uncharacterized
11	0	0	14	14	Uncharacterized
TOTAL	505	907	610	2022
Spermatocytes
SPC_subcluster	GUO	NIEo1	NIEy	TOTAL	Annotation		SPC_subcluster	GUO	NIEo1	NIEy	TOTAL
7	119	92	38	249	SPC.1		SPC.1	119	92	38	249
3	13	198	93	304	SPC.2		SPC.2	424	569	351	1344
4	274	11	9	294	SPC.2		SPC.3	102	722	1061	1885
10	97	63	28	188	SPC.2		SPT	23	41	162	226
2	12	241	121	374	SPC.2		Uncharacterized	7	31	1	39
11	28	56	100	184	SPC.2		TOTAL	675	1455	1613	3743
0	2	19	601	622	SPC.3
1	0	419	30	449	SPC.3
5	57	101	130	288	SPC.3
6	21	105	142	268	SPC.3
9	21	64	115	200	SPC.3
12	1	14	43	58	SPC.3
8	23	41	162	226	SPT
13	7	31	1	39	Uncharacterized
TOTAL	675	1455	1613	3743
Spermatids
SPT_subcluster	GUO	NIEo1	NIEy	TOTAL	Annotation		SPT_subcluster	GUO	NIEo1	NIEy	TOTAL
7	19	303	901	1223	SPT.early.1		SPT.early.1	91	544	1186	1821
13	72	241	285	598	SPT.early.1		SPT.early.2	312	1143	784	2239
4	46	683	605	1334	SPT.early.2		SPT.late.1	50	717	416	1183
8	266	460	179	905	SPT.early.2		SPT.late.2	1246	2841	1390	5477
14	2	296	96	394	SPT.late.1		SPT.late.3	904	3333	2249	6486
9	48	421	320	789	SPT.late.1		Uncharacterized	13	58	28	99
6	416	556	273	1245	SPT.late.2		TOTAL	2616	8636	6053	17305
3	544	614	396	1554	SPT.late.2
5	273	567	432	1272	SPT.late.2
12	0	656	8	664	SPT.late.2
10	13	448	281	742	SPT.late.2
11	26	426	254	706	SPT.late.3
2	502	816	553	1871	SPT.late.3
1	147	1161	641	1949	SPT.late.3
0	229	930	801	1960	SPT.late.3
15	13	58	28	99	Uncharacterized
TOTAL	2616	8636	6053	17305
