## Supplementary Table 2 for "A spatial single-cell type multiplex map of human spermatogenesis"

### Sheet: Supplementary table 2
Supplementary Table 2. Cell counts of clusters from scRNA-seq integration
Cluster	GUO	NIEy	NIEo1	TOTAL	Annotation	Cluster	GUO	NIEy	NIEo1	TOTAL
9	180	511	741	1432	SPG	SPG	505	610	907	2022
19	325	99	166	590	SPG
17	420	150	317	887	SPC	SPC	675	1613	1455	3743
20	108	118	293	519	SPC
6	147	1345	845	2337	SPC
1	141	1746	1189	3076	Early.SPT	Early.SPT	468	2013	1982	4463
10	327	267	793	1387	Early.SPT
11	183	515	688	1386	Late.SPT	Late.SPT	2148	4040	6654	12842
5	578	599	1311	2488	Late.SPT
2	431	910	1486	2827	Late.SPT
4	674	664	1190	2528	Late.SPT
0	282	1352	1979	3613	Late.SPT
7	86	1120	933	2139	Sertoli	Sertoli	86	1120	933	2139
12	587	372	308	1267	Leydig	Leydig	587	372	308	1267
8	304	683	937	1924	Peritubular	Peritubular	345	936	1476	2757
18	41	253	539	833	Peritubular
13	5	416	742	1163	Smooth	Smooth	27	815	1345	2187
15	22	399	603	1024	Smooth
3	128	1277	1376	2781	Endothelial	Endothelial	336	1808	2036	4180
14	203	394	504	1101	Endothelial
21	5	137	156	298	Endothelial
16	345	246	320	911	Immune	Immune	345	252	369	966
25	0	6	49	55	Immune
22	1	151	136	288	Uncharacterized	Uncharacterized	9	179	268	456
23	7	0	89	96	Uncharacterized
24	1	28	43	72	Uncharacterized
TOTAL	5531	13758	17733	37022		TOTAL	5531	13758	17733	37022
