## Supplementary Table 3 for "A spatial single-cell type multiplex map of human spermatogenesis"

### Sheet: Supplementary table 3
Supplementary table 3. List of antibody ID, gene symbol, Ensembl ID, dilution factor and panel for all stained candidate proteins
antibody_id	gene_symbol	ensg_id	ih_dilution_factor_1:X	panel
CAB000058	MKI67	ENSG00000148773	800	Spermatogonia
CAB000114	CCNA2	ENSG00000145386	125	Spermatogonia
CAB000115	CCNB1	ENSG00000134057	1000	Spermatogonia
CAB000350	CCNG1	ENSG00000113328	50	Spermatogonia
HPA000660	VRK1	ENSG00000100749	350	Spermatogonia
HPA001063	BRD1	ENSG00000100425	100	Spermatogonia
HPA001401	SOD1	ENSG00000142168	500	Spermatogonia
CAB001514	FBL	ENSG00000105202	35	Spermatogonia
HPA001619	EIF4ENIF1	ENSG00000184708	100	Spermatogonia
HPA001794	ZNF268	ENSG00000090612	300	Spermatogonia
HPA001808	SAV1	ENSG00000151748	35	Spermatogonia
CAB002433	HMMR	ENSG00000072571	50	Spermatogonia
CAB002513	POU2F2	ENSG00000028277	25	Spermatogonia
CAB002580	UCHL1	ENSG00000154277	40	Spermatogonia
HPA002637	CDK6	ENSG00000105810	25	Spermatogonia
HPA002820	MAGEB1	ENSG00000214107	1650	Spermatogonia
HPA002946	HCCS	ENSG00000004961	35	Spermatogonia
HPA002950	TEX11	ENSG00000120498	50	Spermatogonia
HPA003008	NCAPH	ENSG00000121152	150	Spermatogonia
HPA003060	ASB9	ENSG00000102048	250	Spermatogonia
HPA003083	THAP7	ENSG00000184436	100	Spermatogonia
HPA003103	USP11	ENSG00000102226	25	Spermatogonia
HPA003208	SAGE1	ENSG00000181433	250	Spermatogonia
HPA003298	RBM44	ENSG00000177483	1400	Spermatogonia
HPA003354	ZNF74	ENSG00000185252	100	Spermatogonia
HPA003404	NDUFV2	ENSG00000178127	100	Spermatogonia
HPA003903	VSIG4	ENSG00000155659	275	Spermatogonia
HPA004120	TPPP2	ENSG00000179636	3500	Spermatogonia
CAB004262	MAP2K7	ENSG00000076984	150	Spermatogonia
CAB004270	BIRC5	ENSG00000089685	50	Spermatogonia
CAB004442	ELAVL4	ENSG00000162374	2500	Spermatogonia
CAB004506	SIN3A	ENSG00000169375	20	Spermatogonia
CAB004545	PPP1CA	ENSG00000172531	4000	Spermatogonia
CAB004563	RPA1	ENSG00000132383	15	Spermatogonia
CAB004573	SIRT2	ENSG00000068903	500	Spermatogonia
CAB004619	WEE1	ENSG00000166483	25	Spermatogonia
HPA004622	MAGEC1	ENSG00000155495	4000	Spermatogonia
HPA004716	KIF2A	ENSG00000068796	35	Spermatogonia
HPA004790	MCM3	ENSG00000112118	150	Spermatogonia
HPA004899	BCL6	ENSG00000113916	150	Spermatogonia
HPA004916	DIAPH1	ENSG00000131504	75	Spermatogonia
CAB005072	AHR	ENSG00000106546	75	Spermatogonia
HPA005483	SH2B3	ENSG00000111252	25	Spermatogonia
HPA005684	SEC16A	ENSG00000148396	25	Spermatogonia
CAB005868	DDX5	ENSG00000108654	3000	Spermatogonia
CAB005876	DNMT1	ENSG00000130816	150	Spermatogonia
CAB005884	KDM1A	ENSG00000004487	500	Spermatogonia
HPA006723	LIG3	ENSG00000005156	35	Spermatogonia
HPA006759	GATAD2A	ENSG00000167491	10	Spermatogonia
HPA006810	SWAP70	ENSG00000133789	50	Spermatogonia
HPA007114	MEF2D	ENSG00000116604	50	Spermatogonia
HPA007401	SMIM8	ENSG00000111850	15	Spermatogonia
HPA007831	IDH2	ENSG00000182054	50	Spermatogonia
HPA008237	OXSR1	ENSG00000172939	80	Spermatogonia
HPA008422	NFKB2	ENSG00000077150	40	Spermatogonia
HPA008533	SLC51B	ENSG00000186198	400	Spermatogonia
HPA008825	UXS1	ENSG00000115652	10	Spermatogonia
HPA008965	GYPC	ENSG00000136732	10	Spermatogonia
HPA009672	SLC9A3R1	ENSG00000109062	400	Spermatogonia
CAB009745	SNAP91	ENSG00000065609	150	Spermatogonia
CAB009893	AK1	ENSG00000106992	150	Spermatogonia
CAB009968	MAT2A	ENSG00000168906	180	Spermatogonia
CAB010109	POLR3G	ENSG00000113356	250	Spermatogonia
CAB010449	SKI	ENSG00000157933	100	Spermatogonia
HPA010650	TAOK2	ENSG00000149930	100	Spermatogonia
HPA011122	PASD1	ENSG00000166049	250	Spermatogonia
HPA011361	CDC5L	ENSG00000096401	225	Spermatogonia
CAB011482	TLE1	ENSG00000196781	250	Spermatogonia
CAB011501	FOXP1	ENSG00000114861	200	Spermatogonia
CAB011567	NAP1L4	ENSG00000205531	750	Spermatogonia
HPA012023	CES1	ENSG00000198848	2500	Spermatogonia
CAB013061	CTAG1A	ENSG00000268651	100	Spermatogonia
HPA013138	PENK	ENSG00000181195	1500	Spermatogonia
HPA013349	APC	ENSG00000134982	200	Spermatogonia
HPA013397	PLD2	ENSG00000129219	200	Spermatogonia
CAB013462	ATIC	ENSG00000138363	125	Spermatogonia
HPA013994	NEBL	ENSG00000078114	200	Spermatogonia
HPA014028	TMEM204	ENSG00000131634	50	Spermatogonia
HPA015007	PNMA1	ENSG00000176903	200	Spermatogonia
CAB015122	SIRPA	ENSG00000198053	600	Spermatogonia
CAB015227	SDF4	ENSG00000078808	1500	Spermatogonia
CAB015463	SCRIB	ENSG00000180900	25	Spermatogonia
HPA015515	MAPKAPK5	ENSG00000089022	65	Spermatogonia
HPA015547	MORC4	ENSG00000133131	75	Spermatogonia
CAB016307	DLG1	ENSG00000075711	225	Spermatogonia
CAB016315	CDC27	ENSG00000004897	50	Spermatogonia
HPA016557	XPR1	ENSG00000143324	80	Spermatogonia
CAB017548	CBX5	ENSG00000094916	50	Spermatogonia
HPA017866	RIOK1	ENSG00000124784	100	Spermatogonia
HPA017967	HLA-DPA1	ENSG00000231389	35	Spermatogonia
HPA018152	ARFGAP2	ENSG00000149182	50	Spermatogonia
HPA018189	TMEM87A	ENSG00000103978	25	Spermatogonia
HPA018469	PDCL3	ENSG00000115539	60	Spermatogonia
HPA018472	NOP58	ENSG00000055044	125	Spermatogonia
HPA018897	CES2	ENSG00000172831	3500	Spermatogonia
HPA019051	CCDC6	ENSG00000108091	275	Spermatogonia
HPA019648	GCN1	ENSG00000089154	70	Spermatogonia
HPA019866	NOM1	ENSG00000146909	500	Spermatogonia
HPA020432	C3	ENSG00000125730	400	Spermatogonia
CAB020785	LIN28A	ENSG00000131914	1000	Spermatogonia
CAB020794	RHOXF2	ENSG00000131721	4000	Spermatogonia
HPA021076	GTPBP10	ENSG00000105793	100	Spermatogonia
HPA023094	EPHX2	ENSG00000120915	300	Spermatogonia
HPA023566	NXN	ENSG00000167693	1000	Spermatogonia
HPA023960	RANBP2	ENSG00000153201	400	Spermatogonia
HPA024592	CASC3	ENSG00000108349	250	Spermatogonia
HPA025032	LETM2	ENSG00000165046	2000	Spermatogonia
CAB025404	SMC1A	ENSG00000072501	250	Spermatogonia
HPA026425	AKR1B1	ENSG00000085662	3500	Spermatogonia
HPA026531	RPS6KC1	ENSG00000136643	40	Spermatogonia
HPA026564	LRRC40	ENSG00000066557	175	Spermatogonia
HPA026624	KNL1	ENSG00000137812	60	Spermatogonia
HPA026874	GANAB	ENSG00000089597	200	Spermatogonia
HPA027185	CCDC170	ENSG00000120262	1800	Spermatogonia
HPA027266	MEIOC	ENSG00000180336	2000	Spermatogonia
HPA027301	PABPC4	ENSG00000090621	250	Spermatogonia
HPA027515	CIART	ENSG00000159208	25	Spermatogonia
HPA027551	TOX4	ENSG00000092203	30	Spermatogonia
HPA028470	EXOSC10	ENSG00000171824	25	Spermatogonia
HPA029045	PPP2R5D	ENSG00000112640	225	Spermatogonia
HPA029160	CTNNB1	ENSG00000168036	250	Spermatogonia
HPA029273	SUPT5H	ENSG00000196235	70	Spermatogonia
HPA029406	DMKN	ENSG00000161249	175	Spermatogonia
HPA029776	GPRC5C	ENSG00000170412	135	Spermatogonia
CAB030012	EPCAM	ENSG00000119888	4000	Spermatogonia
HPA030265	TFB2M	ENSG00000162851	250	Spermatogonia
HPA031347	TSPYL5	ENSG00000180543	8000	Spermatogonia
HPA031567	CD40	ENSG00000101017	600	Spermatogonia
HPA031715	SPOCD1	ENSG00000134668	300	Spermatogonia
HPA035024	PLK5	ENSG00000185988	400	Spermatogonia
HPA035249	DPPA4	ENSG00000121570	150	Spermatogonia
HPA035270	SCML1	ENSG00000047634	100	Spermatogonia
HPA035856	FAM162A	ENSG00000114023	25	Spermatogonia
HPA035881	LYAR	ENSG00000145220	8000	Spermatogonia
HPA036164	IMMT	ENSG00000132305	250	Spermatogonia
HPA036588	PIWIL4	ENSG00000134627	750	Spermatogonia
CAB037140	PFN1	ENSG00000108518	20000	Spermatogonia
HPA037884	SPATA16	ENSG00000144962	1000	Spermatogonia
HPA037942	SHTN1	ENSG00000187164	1000	Spermatogonia
HPA037947	OLAH	ENSG00000152463	400	Spermatogonia
HPA038511	PPRC1	ENSG00000148840	750	Spermatogonia
CAB039239	TP53	ENSG00000141510	250	Spermatogonia
HPA039666	EMG1	ENSG00000126749	30	Spermatogonia
HPA040233	TMEM18	ENSG00000151353	80	Spermatogonia
HPA040643	RAD9B	ENSG00000151164	60	Spermatogonia
HPA041152	MT1E	ENSG00000169715	40	Spermatogonia
HPA041741	ERMARD	ENSG00000130023	150	Spermatogonia
HPA042682	GBP2	ENSG00000162645	50	Spermatogonia
HPA043043	TRAPPC6A	ENSG00000007255	200	Spermatogonia
HPA043075	NOL10	ENSG00000115761	85	Spermatogonia
HPA043867	SNX17	ENSG00000115234	300	Spermatogonia
HPA044000	SPATA24	ENSG00000170469	2000	Spermatogonia
HPA046436	LUZP4	ENSG00000102021	375	Spermatogonia
HPA046995	PSMB8	ENSG00000204264	650	Spermatogonia
HPA047373	SNX1	ENSG00000028528	75	Spermatogonia
HPA047716	PET117	ENSG00000232838	50	Spermatogonia
HPA047819	PPP1R17	ENSG00000106341	500	Spermatogonia
HPA047869	BOP1	ENSG00000261236	700	Spermatogonia
HPA048175	ADAL	ENSG00000168803	600	Spermatogonia
HPA048529	SUN5	ENSG00000167098	150	Spermatogonia
HPA049356	RNF4	ENSG00000063978	450	Spermatogonia
HPA049408	UHRF1	ENSG00000276043	2000	Spermatogonia
HPA049518	PSMB5	ENSG00000100804	150	Spermatogonia
HPA049840	LBR	ENSG00000143815	1500	Spermatogonia
HPA049849	SRSF9	ENSG00000111786	60	Spermatogonia
HPA050550	EHMT2	ENSG00000204371	120	Spermatogonia
HPA050659	HMBS	ENSG00000256269	800	Spermatogonia
HPA050914	OOSP2	ENSG00000149507	200	Spermatogonia
HPA050951	FBXO24	ENSG00000106336	600	Spermatogonia
HPA051328	B3GAT3	ENSG00000149541	200	Spermatogonia
HPA051646	SHROOM2	ENSG00000146950	125	Spermatogonia
HPA051992	ESX1	ENSG00000123576	3000	Spermatogonia
HPA052003	PARP2	ENSG00000129484	50	Spermatogonia
HPA052378	UTP18	ENSG00000011260	300	Spermatogonia
HPA052707	MLH1	ENSG00000076242	25	Spermatogonia
HPA052794	PALM3	ENSG00000187867	350	Spermatogonia
HPA053180	SPCS3	ENSG00000129128	8	Spermatogonia
HPA053769	ZNF414	ENSG00000133250	300	Spermatogonia
HPA054626	ODAD3	ENSG00000198003	1600	Spermatogonia
HPA054648	KCNMA1	ENSG00000156113	400	Spermatogonia
HPA054660	SNX11	ENSG00000002919	375	Spermatogonia
HPA055141	HAX1	ENSG00000143575	35	Spermatogonia
HPA055150	PRM1	ENSG00000175646	125	Spermatogonia
CAB056157	ADAR	ENSG00000160710	1000	Spermatogonia
HPA056506	RHOXF1	ENSG00000101883	100	Spermatogonia
HPA056606	LIN54	ENSG00000189308	250	Spermatogonia
HPA056940	DBN1	ENSG00000113758	200	Spermatogonia
HPA057023	GRK4	ENSG00000125388	300	Spermatogonia
HPA057098	AP5M1	ENSG00000053770	80	Spermatogonia
HPA057198	MYH10	ENSG00000133026	1000	Spermatogonia
HPA057799	DEK	ENSG00000124795	100	Spermatogonia
HPA057997	MED26	ENSG00000105085	15000	Spermatogonia
HPA058495	CAPSL	ENSG00000152611	350	Spermatogonia
HPA058593	DNAJB6	ENSG00000105993	30	Spermatogonia
CAB058690	SIX1	ENSG00000126778	250	Spermatogonia
HPA058741	CCDC62	ENSG00000130783	120	Spermatogonia
HPA058799	TIPIN	ENSG00000075131	550	Spermatogonia
HPA058973	MS4A14	ENSG00000166928	400	Spermatogonia
HPA059199	C3orf22	ENSG00000180697	1000	Spermatogonia
HPA059673	HHIPL2	ENSG00000143512	1000	Spermatogonia
HPA060144	MYO1B	ENSG00000128641	60	Spermatogonia
HPA060150	SLC35F2	ENSG00000110660	75	Spermatogonia
HPA060655	TIMELESS	ENSG00000111602	200	Spermatogonia
HPA061109	FKBP6	ENSG00000077800	250	Spermatogonia
HPA061750	NUP188	ENSG00000095319	15	Spermatogonia
HPA062167	TPD52	ENSG00000076554	90	Spermatogonia
HPA062230	MAGEC2	ENSG00000046774	800	Spermatogonia
HPA062273	IGF2BP1	ENSG00000159217	1000	Spermatogonia
HPA062476	TCF3	ENSG00000071564	100	Spermatogonia
CAB062559	RBM3	ENSG00000102317	1000	Spermatogonia
HPA062684	GIPC2	ENSG00000137960	1250	Spermatogonia
HPA062989	NANOS3	ENSG00000187556	1100	Spermatogonia
HPA063001	ELAVL2	ENSG00000107105	600	Spermatogonia
HPA063242	HELLS	ENSG00000119969	350	Spermatogonia
HPA063704	CETN3	ENSG00000153140	700	Spermatogonia
HPA064307	BLMH	ENSG00000108578	1200	Spermatogonia
HPA065197	DDX11	ENSG00000013573	900	Spermatogonia
HPA067740	EPHB1	ENSG00000154928	4500	Spermatogonia
CAB068191	HDAC1	ENSG00000116478	1000	Spermatogonia
CAB068192	HNF1B	ENSG00000275410	1000	Spermatogonia
HPA068431	H1-10	ENSG00000184897	250	Spermatogonia
HPA070567	ABI2	ENSG00000138443	500	Spermatogonia
HPA071309	SMC2	ENSG00000136824	40	Spermatogonia
HPA072217	PARVB	ENSG00000188677	50	Spermatogonia
CAB072336	HDAC3	ENSG00000171720	75000	Spermatogonia
HPA072606	HSP90AB1	ENSG00000096384	1000	Spermatogonia
CAB072867	KIT	ENSG00000157404	350	Spermatogonia
HPA073138	PPP1R3A	ENSG00000154415	950	Spermatogonia
HPA073826	CHFR	ENSG00000072609	400	Spermatogonia
HPA074544	MAGEB2	ENSG00000099399	850	Spermatogonia
HPA075825	PMFBP1	ENSG00000118557	700	Spermatogonia
HPA076261	DNAH17	ENSG00000187775	15	Spermatogonia
HPA076419	TCFL5	ENSG00000101190	900	Spermatogonia
HPA076711	MAGEB6	ENSG00000176746	1500	Spermatogonia
HPA077492	PPP1R36	ENSG00000165807	2000	Spermatogonia
HPA077614	CCNA1	ENSG00000133101	1300	Spermatogonia
HPA079195	C19orf18	ENSG00000177025	50	Spermatogonia
CAB080034	ENO1	ENSG00000074800	3000	Spermatogonia
CAB000058	MKI67	ENSG00000148773	800	Spermatocytes
CAB000115	CCNB1	ENSG00000134057	1000	Spermatocytes
HPA000367	TRIM13	ENSG00000204977	200	Spermatocytes
HPA000614	CDC45	ENSG00000093009	40	Spermatocytes
HPA000660	VRK1	ENSG00000100749	350	Spermatocytes
HPA001232	DMC1	ENSG00000100206	25	Spermatocytes
HPA001401	SOD1	ENSG00000142168	500	Spermatocytes
HPA001472	CTCFL	ENSG00000124092	2000	Spermatocytes
CAB001514	FBL	ENSG00000105202	35	Spermatocytes
HPA001603	FAM181A	ENSG00000140067	100	Spermatocytes
HPA001794	ZNF268	ENSG00000090612	300	Spermatocytes
HPA001818	CREM	ENSG00000095794	500	Spermatocytes
HPA001846	INTS6	ENSG00000102786	100	Spermatocytes
CAB001975	KCNAB2	ENSG00000069424	50	Spermatocytes
CAB002162	MCM3	ENSG00000112118	150	Spermatocytes
CAB002433	HMMR	ENSG00000072571	50	Spermatocytes
CAB002448	TOP2A	ENSG00000131747	30	Spermatocytes
HPA002640	RAF1	ENSG00000132155	50	Spermatocytes
HPA002736	CFAP57	ENSG00000243710	150	Spermatocytes
HPA002946	HCCS	ENSG00000004961	35	Spermatocytes
HPA002950	TEX11	ENSG00000120498	50	Spermatocytes
HPA003008	NCAPH	ENSG00000121152	150	Spermatocytes
HPA003028	EIF3L	ENSG00000100129	25	Spermatocytes
HPA003298	RBM44	ENSG00000177483	1400	Spermatocytes
HPA003354	ZNF74	ENSG00000185252	100	Spermatocytes
HPA003387	CDK1	ENSG00000170312	150	Spermatocytes
HPA003903	VSIG4	ENSG00000155659	275	Spermatocytes
HPA004120	TPPP2	ENSG00000179636	3500	Spermatocytes
CAB004270	BIRC5	ENSG00000089685	50	Spermatocytes
CAB004490	LRP6	ENSG00000070018	50	Spermatocytes
CAB004506	SIN3A	ENSG00000169375	20	Spermatocytes
CAB004619	WEE1	ENSG00000166483	25	Spermatocytes
HPA004622	MAGEC1	ENSG00000155495	4000	Spermatocytes
HPA004716	KIF2A	ENSG00000068796	35	Spermatocytes
HPA004877	ICAM1	ENSG00000090339	50	Spermatocytes
HPA004899	BCL6	ENSG00000113916	150	Spermatocytes
CAB005195	HCK	ENSG00000101336	1400	Spermatocytes
HPA005483	SH2B3	ENSG00000111252	25	Spermatocytes
HPA005487	TPX2	ENSG00000088325	100	Spermatocytes
HPA005543	IFI6	ENSG00000126709	50	Spermatocytes
HPA005680	ANLN	ENSG00000011426	100	Spermatocytes
HPA005684	SEC16A	ENSG00000148396	25	Spermatocytes
HPA005747	MLLT10	ENSG00000078403	350	Spermatocytes
CAB005868	DDX5	ENSG00000108654	3000	Spermatocytes
CAB005876	DNMT1	ENSG00000130816	150	Spermatocytes
CAB005884	KDM1A	ENSG00000004487	500	Spermatocytes
HPA006162	SP140	ENSG00000079263	25	Spermatocytes
HPA006185	SDC1	ENSG00000115884	75	Spermatocytes
HPA006723	LIG3	ENSG00000005156	35	Spermatocytes
HPA006759	GATAD2A	ENSG00000167491	10	Spermatocytes
HPA007534	PDPN	ENSG00000162493	200	Spermatocytes
HPA007955	MANSC1	ENSG00000111261	15	Spermatocytes
HPA008270	C1orf174	ENSG00000198912	50	Spermatocytes
HPA008410	CKAP2	ENSG00000136108	150	Spermatocytes
HPA008963	GALNT5	ENSG00000136542	125	Spermatocytes
CAB009314	DAB2	ENSG00000153071	100	Spermatocytes
HPA009672	SLC9A3R1	ENSG00000109062	400	Spermatocytes
HPA009712	SFRP4	ENSG00000106483	450	Spermatocytes
HPA011046	MANEA	ENSG00000172469	25	Spermatocytes
HPA011268	ART3	ENSG00000156219	250	Spermatocytes
HPA011361	CDC5L	ENSG00000096401	225	Spermatocytes
CAB011536	PABPC1	ENSG00000070756	40	Spermatocytes
HPA012732	IGSF1	ENSG00000147255	140	Spermatocytes
HPA013142	BEND2	ENSG00000177324	150	Spermatocytes
CAB013292	INCENP	ENSG00000149503	75	Spermatocytes
HPA013448	UBAC2	ENSG00000134882	50	Spermatocytes
HPA014028	TMEM204	ENSG00000131634	50	Spermatocytes
CAB015122	SIRPA	ENSG00000198053	600	Spermatocytes
CAB015227	SDF4	ENSG00000078808	1500	Spermatocytes
HPA015236	PLA2G2A	ENSG00000188257	200	Spermatocytes
CAB015418	HLA-B	ENSG00000234745	3000	Spermatocytes
CAB015426	GEMIN2	ENSG00000092208	50	Spermatocytes
CAB016119	VAMP1	ENSG00000139190	300	Spermatocytes
HPA016908	NEK11	ENSG00000114670	1000	Spermatocytes
HPA017012	MRGBP	ENSG00000101189	5000	Spermatocytes
CAB017530	NEK2	ENSG00000117650	2000	Spermatocytes
CAB017548	CBX5	ENSG00000094916	50	Spermatocytes
CAB017685	PTN	ENSG00000105894	160	Spermatocytes
HPA017739	TEX264	ENSG00000164081	450	Spermatocytes
HPA017749	ADCY10	ENSG00000143199	25	Spermatocytes
HPA018189	TMEM87A	ENSG00000103978	25	Spermatocytes
HPA018472	NOP58	ENSG00000055044	125	Spermatocytes
CAB018749	TERF2IP	ENSG00000166848	150	Spermatocytes
HPA019077	DLEC1	ENSG00000008226	2000	Spermatocytes
HPA019087	IFT81	ENSG00000122970	50	Spermatocytes
HPA019165	SPATC1L	ENSG00000160284	50	Spermatocytes
HPA019220	SPATA4	ENSG00000150628	650	Spermatocytes
HPA019230	CRAT	ENSG00000095321	200	Spermatocytes
HPA020432	C3	ENSG00000125730	400	Spermatocytes
CAB020699	ATP9A	ENSG00000054793	100	Spermatocytes
CAB020785	LIN28A	ENSG00000131914	1000	Spermatocytes
HPA021819	PARG	ENSG00000227345	50	Spermatocytes
HPA022134	ATF2	ENSG00000115966	100	Spermatocytes
CAB022384	UTF1	ENSG00000171794	2500	Spermatocytes
HPA023090	ZNF800	ENSG00000048405	2000	Spermatocytes
HPA023247	CFAP52	ENSG00000166596	1000	Spermatocytes
HPA023257	MYCBPAP	ENSG00000136449	1000	Spermatocytes
HPA023322	MARCHF10	ENSG00000173838	1000	Spermatocytes
HPA023890	CMTM4	ENSG00000183723	20	Spermatocytes
HPA023899	SAXO1	ENSG00000155875	100	Spermatocytes
HPA024522	ANKFY1	ENSG00000185722	10	Spermatocytes
HPA024592	CASC3	ENSG00000108349	250	Spermatocytes
HPA024640	PPP1R12B	ENSG00000077157	1200	Spermatocytes
HPA024745	VPS28	ENSG00000160948	400	Spermatocytes
CAB025404	SMC1A	ENSG00000072501	250	Spermatocytes
HPA025726	SIKE1	ENSG00000052723	150	Spermatocytes
HPA026584	HCN3	ENSG00000143630	75	Spermatocytes
HPA026874	GANAB	ENSG00000089597	200	Spermatocytes
HPA027301	PABPC4	ENSG00000090621	250	Spermatocytes
HPA027339	EVI5	ENSG00000067208	150	Spermatocytes
HPA027850	DMRT1	ENSG00000137090	1200	Spermatocytes
HPA027956	CBL	ENSG00000110395	125	Spermatocytes
HPA028222	CASZ1	ENSG00000130940	90	Spermatocytes
HPA028224	NVL	ENSG00000143748	50	Spermatocytes
HPA028470	EXOSC10	ENSG00000171824	25	Spermatocytes
HPA028938	ELL3	ENSG00000128886	80	Spermatocytes
HPA029406	DMKN	ENSG00000161249	175	Spermatocytes
HPA029407	ETNK1	ENSG00000139163	400	Spermatocytes
HPA029725	ASRGL1	ENSG00000162174	375	Spermatocytes
CAB030012	EPCAM	ENSG00000119888	4000	Spermatocytes
HPA030049	CDCA2	ENSG00000184661	1200	Spermatocytes
HPA030169	KLC4	ENSG00000137171	450	Spermatocytes
HPA030462	KCNK10	ENSG00000100433	750	Spermatocytes
HPA030694	RCN2	ENSG00000117906	6000	Spermatocytes
HPA030955	CAPN11	ENSG00000137225	900	Spermatocytes
HPA031107	FRYL	ENSG00000075539	750	Spermatocytes
HPA031137	MCM9	ENSG00000111877	50	Spermatocytes
HPA031583	DCDC2	ENSG00000146038	1000	Spermatocytes
HPA031603	LRRC1	ENSG00000137269	100	Spermatocytes
HPA031841	C2orf42	ENSG00000115998	100	Spermatocytes
CAB034427	SMOC1	ENSG00000198732	75	Spermatocytes
HPA035082	VAMP5	ENSG00000168899	150	Spermatocytes
HPA035118	GKAP1	ENSG00000165113	1400	Spermatocytes
HPA035163	SGO2	ENSG00000163535	100	Spermatocytes
HPA035623	HOXA11	ENSG00000005073	400	Spermatocytes
HPA035689	RFX3	ENSG00000080298	600	Spermatocytes
HPA035799	NTRK1	ENSG00000198400	10	Spermatocytes
HPA035856	FAM162A	ENSG00000114023	25	Spermatocytes
HPA035881	LYAR	ENSG00000145220	8000	Spermatocytes
HPA036338	TTC26	ENSG00000105948	900	Spermatocytes
HPA037367	R3HCC1L	ENSG00000166024	125	Spermatocytes
HPA037582	CFAP70	ENSG00000156042	800	Spermatocytes
HPA037807	TTC23L	ENSG00000205838	350	Spermatocytes
HPA037850	HORMAD1	ENSG00000143452	800	Spermatocytes
HPA037947	OLAH	ENSG00000152463	400	Spermatocytes
HPA038102	CCDC88A	ENSG00000115355	250	Spermatocytes
HPA038295	ERMN	ENSG00000136541	2000	Spermatocytes
HPA038560	CCDC92	ENSG00000119242	200	Spermatocytes
HPA038811	KIF6	ENSG00000164627	1500	Spermatocytes
HPA038845	HSPA5	ENSG00000044574	400	Spermatocytes
CAB039239	TP53	ENSG00000141510	250	Spermatocytes
HPA039254	TRAFD1	ENSG00000135148	75	Spermatocytes
HPA039329	HVCN1	ENSG00000122986	40	Spermatocytes
HPA039900	TCTN2	ENSG00000168778	200	Spermatocytes
HPA039936	MAP3K12	ENSG00000139625	300	Spermatocytes
HPA040208	SYCE1	ENSG00000171772	5000	Spermatocytes
HPA040381	SLTM	ENSG00000137776	400	Spermatocytes
HPA040436	SPG21	ENSG00000090487	500	Spermatocytes
HPA040643	RAD9B	ENSG00000151164	60	Spermatocytes
HPA041152	MT1E	ENSG00000169715	40	Spermatocytes
HPA041210	HYLS1	ENSG00000198331	8000	Spermatocytes
HPA041350	CIAPIN1	ENSG00000005194	75	Spermatocytes
HPA041801	TSSC4	ENSG00000184281	1500	Spermatocytes
HPA042080	SYCE2	ENSG00000161860	1800	Spermatocytes
HPA042484	GMIP	ENSG00000089639	1500	Spermatocytes
HPA042683	REEP4	ENSG00000168476	140	Spermatocytes
HPA042740	ENPP6	ENSG00000164303	10	Spermatocytes
HPA042883	CHMP5	ENSG00000086065	300	Spermatocytes
HPA043043	TRAPPC6A	ENSG00000007255	200	Spermatocytes
HPA043938	SYCP3	ENSG00000139351	2000	Spermatocytes
HPA044000	SPATA24	ENSG00000170469	2000	Spermatocytes
HPA044200	SYNM	ENSG00000182253	1200	Spermatocytes
HPA044690	PNMA5	ENSG00000198883	500	Spermatocytes
HPA045025	FZD8	ENSG00000177283	65	Spermatocytes
HPA045679	HDGFL1	ENSG00000112273	1000	Spermatocytes
HPA045902	NSUN6	ENSG00000241058	15	Spermatocytes
HPA046141	MAGEB18	ENSG00000176774	700	Spermatocytes
HPA046157	AMN1	ENSG00000151743	20	Spermatocytes
HPA046428	TNNI3	ENSG00000129991	1150	Spermatocytes
HPA046598	ERG	ENSG00000157554	200	Spermatocytes
HPA046986	SLC16A4	ENSG00000168679	500	Spermatocytes
CAB047327	GMNN	ENSG00000112312	12000	Spermatocytes
HPA047501	RPL32	ENSG00000144713	75	Spermatocytes
HPA047716	PET117	ENSG00000232838	50	Spermatocytes
HPA047746	PURG	ENSG00000172733	16000	Spermatocytes
HPA047869	BOP1	ENSG00000261236	700	Spermatocytes
HPA048447	LZTFL1	ENSG00000163818	600	Spermatocytes
HPA048813	BOLL	ENSG00000152430	3200	Spermatocytes
HPA048969	RFX2	ENSG00000087903	80	Spermatocytes
HPA049148	DPF1	ENSG00000011332	150	Spermatocytes
HPA049405	FKBP2	ENSG00000173486	800	Spermatocytes
HPA049690	TPTE	ENSG00000274391	10	Spermatocytes
HPA049799	NPTX2	ENSG00000106236	1000	Spermatocytes
HPA049849	SRSF9	ENSG00000111786	60	Spermatocytes
HPA049970	CCNJL	ENSG00000135083	150	Spermatocytes
HPA050550	EHMT2	ENSG00000204371	120	Spermatocytes
HPA050862	IRF2BPL	ENSG00000119669	50	Spermatocytes
HPA051293	LAPTM5	ENSG00000162511	25	Spermatocytes
HPA051328	B3GAT3	ENSG00000149541	200	Spermatocytes
HPA051553	KCNE2	ENSG00000159197	500	Spermatocytes
HPA051712	FAM32A	ENSG00000105058	300	Spermatocytes
HPA051776	RADIL	ENSG00000157927	700	Spermatocytes
HPA052003	PARP2	ENSG00000129484	50	Spermatocytes
HPA052378	UTP18	ENSG00000011260	300	Spermatocytes
HPA052590	SGF29	ENSG00000176476	200	Spermatocytes
HPA052707	MLH1	ENSG00000076242	25	Spermatocytes
HPA052757	IRF7	ENSG00000185507	100	Spermatocytes
HPA052963	COL17A1	ENSG00000065618	15	Spermatocytes
HPA053070	ZPBP2	ENSG00000186075	400	Spermatocytes
HPA053169	RPL41	ENSG00000229117	800	Spermatocytes
HPA053304	OTUD6A	ENSG00000189401	3000	Spermatocytes
HPA053337	TJP3	ENSG00000105289	350	Spermatocytes
HPA053478	MANBA	ENSG00000109323	150	Spermatocytes
HPA053682	SPAG1	ENSG00000104450	1000	Spermatocytes
HPA054824	ABR	ENSG00000159842	75	Spermatocytes
HPA055431	FCGR3A	ENSG00000203747	200	Spermatocytes
HPA055658	NOXRED1	ENSG00000165555	900	Spermatocytes
HPA056744	YBX2	ENSG00000006047	250	Spermatocytes
HPA057198	MYH10	ENSG00000133026	1000	Spermatocytes
HPA057533	LRRC23	ENSG00000010626	150	Spermatocytes
HPA058026	PEX5L	ENSG00000114757	925	Spermatocytes
HPA058234	SLC9A9	ENSG00000181804	10	Spermatocytes
HPA058585	CCDC105	ENSG00000160994	350	Spermatocytes
HPA058607	DPEP3	ENSG00000141096	75	Spermatocytes
HPA058627	CLGN	ENSG00000153132	150	Spermatocytes
HPA059121	SEL1L2	ENSG00000101251	170	Spermatocytes
HPA059132	NFXL1	ENSG00000170448	35	Spermatocytes
HPA059157	WNK1	ENSG00000060237	1000	Spermatocytes
HPA059549	PEDS1	ENSG00000240849	125	Spermatocytes
HPA059602	OIP5	ENSG00000104147	950	Spermatocytes
HPA060655	TIMELESS	ENSG00000111602	200	Spermatocytes
HPA061111	SUGP2	ENSG00000064607	1200	Spermatocytes
HPA061750	NUP188	ENSG00000095319	15	Spermatocytes
HPA062230	MAGEC2	ENSG00000046774	800	Spermatocytes
HPA063704	CETN3	ENSG00000153140	700	Spermatocytes
HPA064245	NUP210L	ENSG00000143552	5500	Spermatocytes
HPA065197	DDX11	ENSG00000013573	900	Spermatocytes
HPA065317	GALNT7	ENSG00000109586	1500	Spermatocytes
HPA066095	SPON2	ENSG00000159674	1000	Spermatocytes
HPA066145	REXO5	ENSG00000005189	600	Spermatocytes
HPA066948	PIDD1	ENSG00000177595	500	Spermatocytes
HPA067196	SOX15	ENSG00000129194	75	Spermatocytes
HPA067546	RDM1	ENSG00000278023	800	Spermatocytes
CAB068191	HDAC1	ENSG00000116478	1000	Spermatocytes
HPA068399	SOX17	ENSG00000164736	900	Spermatocytes
HPA069157	CETN1	ENSG00000177143	25	Spermatocytes
HPA069857	SGO1	ENSG00000129810	10	Spermatocytes
HPA070264	R3HDML	ENSG00000101074	1800	Spermatocytes
HPA070595	NECAB3	ENSG00000125967	400	Spermatocytes
HPA070736	KLHL35	ENSG00000149243	250	Spermatocytes
HPA071015	CCDC136	ENSG00000128596	12000	Spermatocytes
HPA071406	IGLL1	ENSG00000128322	300	Spermatocytes
CAB072336	HDAC3	ENSG00000171720	75000	Spermatocytes
HPA072635	DNASE1L1	ENSG00000013563	1200	Spermatocytes
CAB072810	EBAG9	ENSG00000147654	4000	Spermatocytes
CAB072867	KIT	ENSG00000157404	350	Spermatocytes
HPA073138	PPP1R3A	ENSG00000154415	950	Spermatocytes
HPA073447	MYLK3	ENSG00000140795	3300	Spermatocytes
HPA073475	C16orf86	ENSG00000159761	100	Spermatocytes
HPA073512	KLK5	ENSG00000167754	500	Spermatocytes
HPA073617	HTR7	ENSG00000148680	3500	Spermatocytes
HPA073826	CHFR	ENSG00000072609	400	Spermatocytes
HPA074239	DNAAF1	ENSG00000154099	350	Spermatocytes
HPA074893	LRRC46	ENSG00000141294	3000	Spermatocytes
HPA075327	CLTCL1	ENSG00000070371	175	Spermatocytes
HPA075683	FRG1	ENSG00000109536	25	Spermatocytes
CAB075742	LY6K	ENSG00000160886	500	Spermatocytes
HPA075775	HSF2BP	ENSG00000160207	1500	Spermatocytes
HPA075923	TDRD6	ENSG00000180113	1500	Spermatocytes
HPA076311	SLC6A2	ENSG00000103546	3000	Spermatocytes
HPA076649	DUSP15	ENSG00000149599	450	Spermatocytes
HPA076711	MAGEB6	ENSG00000176746	1500	Spermatocytes
HPA077614	CCNA1	ENSG00000133101	1300	Spermatocytes
HPA078486	C8orf88	ENSG00000253250	75	Spermatocytes
HPA001472	CTCFL	ENSG00000124092	2000	Spermatids
HPA003336	DUSP9	ENSG00000130829	75	Spermatids
HPA004793	ARID3A	ENSG00000116017	1500	Spermatids
HPA013142	BEND2	ENSG00000177324	150	Spermatids
HPA013562	OPN1SW	ENSG00000128617	25	Spermatids
CAB015427	DDX20	ENSG00000064703	450	Spermatids
HPA015608	SH3GLB1	ENSG00000097033	100	Spermatids
HPA016629	C5AR2	ENSG00000134830	10	Spermatids
CAB018352	CREM	ENSG00000095794	100	Spermatids
HPA018430	PAPPA2	ENSG00000116183	35	Spermatids
HPA018790	FAIM2	ENSG00000135472	125	Spermatids
HPA019606	HEMGN	ENSG00000136929	600	Spermatids
HPA020541	PRSS37	ENSG00000165076	1000	Spermatids
HPA021364	INSL6	ENSG00000120210	250	Spermatids
HPA022243	SPACA9	ENSG00000165698	1200	Spermatids
CAB022384	UTF1	ENSG00000171794	2500	Spermatids
HPA023527	CLXN	ENSG00000034239	100	Spermatids
HPA023633	SPACA3	ENSG00000141316	3000	Spermatids
HPA023894	AK8	ENSG00000165695	350	Spermatids
HPA023908	ODAD4	ENSG00000204815	450	Spermatids
HPA024386	CD55	ENSG00000196352	75	Spermatids
HPA024664	ACTL7B	ENSG00000148156	1800	Spermatids
HPA025809	ARMC2	ENSG00000118690	100	Spermatids
HPA026577	FAM221B	ENSG00000204930	1100	Spermatids
HPA026744	SPACA1	ENSG00000118434	200	Spermatids
HPA027850	DMRT1	ENSG00000137090	1200	Spermatids
HPA029725	ASRGL1	ENSG00000162174	375	Spermatids
HPA035270	SCML1	ENSG00000047634	100	Spermatids
HPA035364	CCDC39	ENSG00000284862	2000	Spermatids
HPA035699	HMGB4	ENSG00000176256	150	Spermatids
HPA035818	ACTRT3	ENSG00000184378	50	Spermatids
HPA037001	UBA6	ENSG00000033178	1200	Spermatids
HPA037790	DYDC1	ENSG00000170788	300	Spermatids
HPA038006	DYDC2	ENSG00000133665	250	Spermatids
HPA038081	SLC26A8	ENSG00000112053	50000	Spermatids
HPA038104	IZUMO1	ENSG00000182264	1250	Spermatids
HPA039359	CBY2	ENSG00000174015	2000	Spermatids
HPA042690	CLEC11A	ENSG00000105472	130	Spermatids
HPA043421	ACSBG2	ENSG00000130377	2000	Spermatids
HPA043787	DCAF8L1	ENSG00000226372	1200	Spermatids
HPA044387	TNP1	ENSG00000118245	350	Spermatids
HPA045016	DMRTC2	ENSG00000142025	300	Spermatids
HPA045257	CATSPER4	ENSG00000188782	1000	Spermatids
HPA045382	RSPH6A	ENSG00000104941	250	Spermatids
HPA045729	TSKS	ENSG00000126467	1100	Spermatids
HPA045936	SPESP1	ENSG00000258484	300	Spermatids
HPA047399	SRRM5	ENSG00000226763	150	Spermatids
HPA048349	SPACA7	ENSG00000153498	1500	Spermatids
HPA048529	SUN5	ENSG00000167098	150	Spermatids
HPA049777	SSUH2	ENSG00000125046	50	Spermatids
HPA050862	IRF2BPL	ENSG00000119669	50	Spermatids
HPA053073	LYZL6	ENSG00000275722	900	Spermatids
HPA053314	HMGB2	ENSG00000164104	150	Spermatids
HPA055150	PRM1	ENSG00000175646	125	Spermatids
HPA056386	PRM2	ENSG00000122304	1000	Spermatids
HPA056530	TMCO5A	ENSG00000166069	85	Spermatids
HPA056946	CCDC142	ENSG00000135637	1600	Spermatids
HPA058673	ZPBP	ENSG00000042813	75	Spermatids
HPA059944	PRDM7	ENSG00000126856	125	Spermatids
HPA060395	SPACDR	ENSG00000185955	950	Spermatids
HPA061302	SPACA4	ENSG00000177202	250	Spermatids
HPA063242	HELLS	ENSG00000119969	350	Spermatids
HPA065686	CD5L	ENSG00000073754	4000	Spermatids
HPA065947	AQP10	ENSG00000143595	30	Spermatids
HPA066293	PACRG	ENSG00000112530	500	Spermatids
HPA066315	CXCL16	ENSG00000161921	1000	Spermatids
HPA066907	TMEM210	ENSG00000185863	10000	Spermatids
HPA068024	POU4F1	ENSG00000152192	200	Spermatids
HPA070231	LELP1	ENSG00000203784	2000	Spermatids
HPA071267	FAM205A	ENSG00000205108	1000	Spermatids
HPA071840	MROH7	ENSG00000184313	1000	Spermatids
HPA072129	ODF4	ENSG00000184650	900	Spermatids
HPA072257	TEX13A	ENSG00000268629	275	Spermatids
HPA072496	DNAAF6	ENSG00000080572	1000	Spermatids
HPA072558	DEPDC1B	ENSG00000035499	35	Spermatids
HPA072947	C10orf62	ENSG00000203942	900	Spermatids
HPA073560	RNF32	ENSG00000105982	2000	Spermatids
HPA075457	ARMC12	ENSG00000157343	250	Spermatids
HPA075578	SPATA12	ENSG00000186451	5000	Spermatids
HPA076397	TOMM20L	ENSG00000196860	1200	Spermatids
HPA076419	TCFL5	ENSG00000101190	900	Spermatids
HPA076728	SH2D7	ENSG00000183476	350	Spermatids
HPA076730	ZBTB32	ENSG00000011590	750	Spermatids
HPA077103	TSSK4	ENSG00000139908	800	Spermatids
HPA077113	SMCP	ENSG00000163206	75	Spermatids
HPA078303	CYLC1	ENSG00000183035	300	Spermatids
HPA078305	DPY19L2	ENSG00000177990	3000	Spermatids
HPA079482	TMEM247	ENSG00000284701	1000	Spermatids
