## Supplementary Table 4 for "A spatial single-cell type multiplex map of human spermatogenesis"

### Sheet: Supplementary table 4
Supplementary Table 4. List of proteins and their cluster from hierarchial clustering analysis based on mIHC protein expression in SPG panel, SPC panel, and SPT panel.
SPG		SPC		SPT
protein	cluster	protein	cluster	protein	cluster
PPP1CA	1	ZPBP2	1	DNAAF6	1
NANOS3	1	ART3	1	ARID3A	1
PSMB5	1	PARG	1	DYDC2	1
HLA-DPA1	1	NUP210L	1	CREM	2
CAPSL	1	SFRP4	1	DMRTC2	2
ARFGAP2	1	CCDC136	1	HMGB2	2
GTPBP10	1	TEX264	1	DCAF8L1	2
ELAVL2	1	ETNK1	1	SLC26A8	2
XPR1	1	SYCE1	1	SH3GLB1	2
UXS1	1	CCDC92	1	PACRG	2
ASB9	1	RDM1	1	AK8	2
HDAC3	1	CETN1	1	ARMC2	2
NOL10	1	IGSF1	1	RSPH6A	2
PPP1R36	1	REXO5	1	ASRGL1	2
PARVB	1	DAB2	1	DUSP9	2
LETM2	1	CCDC105	1	ACTL7B	2
SIRT2	1	SLTM	1	DPY19L2	2
SCRIB	1	RFX2	1	DDX20	2
PIWIL4	1	CFAP52	1	OPN1SW	2
DNAH17	1	IFI6	1	DYDC1	2
NOM1	1	IGLL1	1	ODAD4	2
SPCS3	1	FCGR3A	1	FAM221B	3
MAP2K7	1	SOX15	1	PRDM7	3
SRSF9	1	VRK1	1	TMCO5A	3
PPRC1	1	LRRC23	1	PRSS37	3
EHMT2	1	CIAPIN1	1	TSKS	3
SHROOM2	1	R3HDML	1	TOMM20L	3
CCNA2	1	FAM162A	1	TSSK4	3
PET117	1	DPF1	1	HEMGN	3
KDM1A	1	TPTE	1	CXCL16	3
DMKN	1	GALNT5	1	TMEM247	3
CDC27	1	HDGFL1	1	SPACA9	3
EXOSC10	1	OIP5	1	RNF32	3
TAOK2	1	CLTCL1	1	TEX13A	3
HMBS	1	MRGBP	1	ACTRT3	3
WEE1	1	DNAAF1	1	ZBTB32	3
MAGEB1	1	ASRGL1	1	CLXN	3
ABI2	1	CLGN	1	FAM205A	3
NUP188	1	MANBA	1	TNP1	3
SHTN1	1	WNK1	1	FAIM2	3
SNX1	1	MYCBPAP	1	HMGB4	3
TPD52	1	GEMIN2	1	SH2D7	4
DEK	1	LZTFL1	1	CLEC11A	4
PASD1	1	FAM181A	1	SPACDR	5
KIT	1	SGF29	1	C10orf62	5
ESX1	1	LRRC46	1	LELP1	5
PNMA1	1	C16orf86	1	SMCP	5
LRRC40	1	RFX3	1	ODF4	5
MYO1B	1	C2orf42	2	MROH7	5
ODAD3	1	CREM	2	SPACA1	5
PABPC4	1	CCDC88A	2	SPACA3	5
NXN	1	SOX17	2	TMEM210	5
SLC9A3R1	2	EVI5	2	INSL6	5
PPP2R5D	2	VSIG4	2	LYZL6	5
DNAJB6	2	MARCHF10	2	SPACA7	5
SNX17	2	KIF2A	2	SPATA12	5
GANAB	2	HSF2BP	2	IZUMO1	5
CCDC170	2	LIN28A	2	SPACA4	5
KCNMA1	2	UBAC2	2	CYLC1	5
RNF4	2	SDF4	2	PAPPA2	5
NCAPH	2	SP140	2	CATSPER4	5
CTNNB1	2	DLEC1	2	SRRM5	5
PFN1	2	PABPC1	2	PRM2	5
DLG1	2	TJP3	2	ARMC12	5
TFB2M	2	MLH1	2	ACSBG2	6
SLC35F2	2	IRF7	2	CCDC39	6
LBR	2	LRRC1	2	UBA6	6
ENO1	2	EHMT2	3	DEPDC1B	6
AKR1B1	2	SAXO1	3	CD5L	6
THAP7	2	SPG21	3	CCDC142	6
UCHL1	2	ATF2	3	SSUH2	6
BLMH	2	INCENP	3	C5AR2	6
SWAP70	2	NEK2	3	ZPBP	6
USP11	2	GMNN	3	CD55	6
OOSP2	2	SPAG1	3	POU4F1	6
PALM3	2	REEP4	3	AQP10	6
NDUFV2	2	HMMR	3	CBY2	6
UHRF1	2	MKI67	3	SPESP1	6
APC	2	CFAP70	3
PSMB8	2	CRAT	3
HSP90AB1	2	ANKFY1	3
HAX1	2	MLLT10	3
MAPKAPK5	2	SUGP2	3
IMMT	2	TNNI3	3
CDK6	2	TDRD6	3
IGF2BP1	2	GMIP	3
FKBP6	2	PURG	3
GRK4	2	SLC6A2	3
PENK	2	ICAM1	3
EPHB1	2	PDPN	3
GIPC2	2	KCNE2	3
MT1E	2	KIF6	3
FAM162A	2	CCNJL	3
TMEM18	2	SEL1L2	3
EPHX2	2	SPATA4	3
C3orf22	2	VAMP5	3
PMFBP1	2	ENPP6	3
MED26	2	SYNM	3
AP5M1	2	NOXRED1	3
POU2F2	2	ATP9A	3
ERMARD	2	TPX2	3
SPOCD1	2	VPS28	3
C19orf18	2	TMEM204	3
SNAP91	2	NTRK1	3
MAGEB2	2	PIDD1	4
MAGEC1	2	TERF2IP	4
DBN1	2	HTR7	4
FOXP1	2	SH2B3	4
EIF4ENIF1	2	PEX5L	4
PDCL3	2	EBAG9	4
OXSR1	2	KIT	4
NAP1L4	2	TSSC4	4
FBXO24	2	PLA2G2A	4
AK1	2	MCM9	4
IDH2	2	FZD8	4
NFKB2	2	BOP1	4
SH2B3	2	AMN1	4
ADAR	2	ERG	4
RPS6KC1	2	DCDC2	4
SMC1A	2	HCK	4
RHOXF1	2	PPP1R12B	4
ELAVL4	2	RPL32	4
DPPA4	2	DUSP15	4
SLC51B	2	MANSC1	4
SIRPA	2	TCTN2	4
NEBL	2	NEK11	4
PLK5	2	INTS6	4
SIX1	2	CAPN11	4
SPATA16	2	HVCN1	4
PPP1R17	2	CASZ1	4
MS4A14	2	SRSF9	4
VSIG4	2	TTC23L	4
TMEM204	2	NUP188	4
MEF2D	3	PPP1R3A	4
TLE1	3	SIKE1	4
MEIOC	3	FRG1	4
CES2	3	FRYL	4
BRD1	3	KLK5	4
GBP2	3	EXOSC10	4
RANBP2	3	SIN3A	4
HNF1B	3	DDX11	4
SUPT5H	3	ELL3	4
SKI	3	KDM1A	4
SAV1	3	MAP3K12	4
CCDC6	3	RAF1	4
MORC4	3	FBL	4
GCN1	3	SOD1	4
TSPYL5	3	SLC9A3R1	4
DIAPH1	3	HCCS	4
GYPC	3	MCM3	4
AHR	3	LRP6	4
SIN3A	3	UTP18	4
HMMR	4	SLC9A9	4
SAGE1	4	SLC16A4	4
TCF3	4	MANEA	4
CHFR	4	TP53	4
CETN3	4	RPL41	4
PARP2	4	KCNK10	4
HDAC1	4	TMEM87A	4
CBX5	4	CHMP5	4
CD40	4	NSUN6	4
GATAD2A	4	HOXA11	4
DNMT1	4	KCNAB2	4
SMC2	4	MT1E	4
MCM3	4	ZNF74	5
DDX11	4	SIRPA	5
GPRC5C	4	CDK1	5
SMIM8	4	DDX5	5
PLD2	4	SMC1A	5
HHIPL2	4	HDAC3	5
SNX11	4	TIMELESS	5
MKI67	4	COL17A1	5
MYH10	4	PABPC4	5
RBM44	4	CHFR	5
MAT2A	4	GANAB	5
UTP18	4	GATAD2A	5
RHOXF2	4	ABR	5
EPCAM	4	C1orf174	5
CCNA1	4	MAGEB6	6
CCNG1	4	WEE1	6
RPA1	4	PARP2	6
ZNF268	4	EPCAM	6
TP53	4	TRAPPC6A	6
RAD9B	4	HLA-B	6
KIF2A	4	KLC4	6
BCL6	4	PNMA5	6
BOP1	4	PET117	6
EMG1	4	CDC45	6
TIMELESS	4	PTN	6
ZNF74	4	CCNB1	6
ZNF414	4	MAGEC2	6
CCDC62	4	CDC5L	7
TOX4	4	MYLK3	7
MAGEC2	4	HDAC1	7
KNL1	4	TRIM13	7
BIRC5	4	TEX11	7
TRAPPC6A	4	CFAP57	7
CCNB1	4	DMC1	7
TIPIN	4	NOP58	7
TEX11	4	BIRC5	7
MAGEB6	4	ZNF268	7
POLR3G	4	DMKN	7
SEC16A	4	SPATC1L	7
CES1	4	MYH10	7
CDC5L	4	MAGEC1	7
H1-10	5	TRAFD1	7
FBL	5	SYCP3	7
CTAG1A	5	R3HCC1L	7
NOP58	5	CKAP2	7
LIG3	5	NECAB3	7
SOD1	5	SEC16A	7
B3GAT3	5	ADCY10	7
ATIC	5	DNMT1	7
RIOK1	5	NFXL1	7
ADAL	5	CASC3	7
CASC3	5	NVL	7
CIART	5	HYLS1	7
SDF4	5	CCNA1	7
LUZP4	5	IFT81	7
PPP1R3A	5	CETN3	7
LIN28A	5	ANLN	7
RBM3	5	DNASE1L1	7
TMEM87A	5	SGO1	7
MLH1	5	HCN3	7
LIN54	5	LAPTM5	7
HCCS	5	CBL	7
DDX5	5	TTC26	7
VRK1	5	YBX2	7
		MAGEB18	7
		SYCE2	7
		TOP2A	7
		HORMAD1	7
		KLHL35	7
		FKBP2	7
		VAMP1	7
		RAD9B	7
		HSPA5	7
		NCAPH	7
		BOLL	7
		SPON2	7
		ZNF800	7
		CDCA2	7
		RCN2	7
		GALNT7	7
		LY6K	7
		FAM32A	7
		PEDS1	7
		LIG3	7
		RBM44	7
		RADIL	7
		CBX5	7
		EIF3L	7
		B3GAT3	7
		C8orf88	7
		SDC1	7
		BCL6	7
		CMTM4	7
		NPTX2	7
		SGO2	7
		ERMN	7
		SMOC1	7
		OTUD6A	7
		DPEP3	7
		GKAP1	7
Summary count SPG		Summary count SPC		Summary count SPT
Cluster 1	52	Cluster 1	48	Cluster 1	3
Cluster 2	81	Cluster 2	19	Cluster 2	18
Cluster 3	19	Cluster 3	37	Cluster 3	20
Cluster 4	53	Cluster 4	60	Cluster 4	2
Cluster 5	23	Cluster 5	14	Cluster 5	21
Total	228	Cluster 6	13	Cluster 6	14
		Cluster 7	73	Total	78
		Total	264
