## Supplementary Table 6 for "A spatial single-cell type multiplex map of human spermatogenesis"

### Sheet: Sheet1
Supplementary Table 6. Overview of OPAL cycles, retrival buffer and position of panel primary antibody for the three different testis antibody panels, as well as overview of staining protocol.
SPG
Work day	Staining cycle	Antibody ID	OPAL flour	Gene symbol	Dilution	Cell	Intermediary steps
1	1	Slide preparation*
		HPA027850	OPAL690	DMRT1	1:4000	SPG.2-3
		Antibody stripping** pH6
2	2	HPA050862	OPAL620/650	IRF2BPL	1:1400	SPG.1
		Antibody stripping** pH6
	3	Candidate protein	OPAL520	See Table SX for details		NA
		Antibody stripping** pH6
3	4	HPA013142	OPAL570	BEND2	1:400	SPC.1
		Antibody stripping** pH6
	5	CAB022384	OPAL480	UTF1	1:10000	SPG.0
		Antibody stripping** pH6
4	6	HPA001472	TSA-DIG	CTCFL	1:4500	SPG.4
		Antibody stripping** pH6
		OPAL780 + DAPI			See below	Post-cycle step
Mount and scan
SPC
Work day	Staining cycle	Antibody ID	OPAL flour	Gene symbol	Dilution	Cell	Intermediary steps
1	1	Slide preparation
		HPA035270	OPAL690	SCML1	1:1000	SPC.2
		Antibody stripping pH6
2	2	HPA048529	OPAL620	SUN5	1:200	SPT.early
		Antibody stripping pH6
	3	Candidate protein	OPAL520	See Table SX for details		NA
		Antibody stripping pH6
3	4	HPA055150	OPAL570	PRM1	1:200	SPT.late
		Antibody stripping pH9
	5	HPA063242	OPAL480	HELLS	1:400	SPC.1
		Antibody stripping pH6
4	6	HPA076419	TSA-DIG	TCFL5	1:1800	SPC.3
		Antibody stripping pH6
		OPAL780 + DAPI			See below	Post-cycle step
Mount and scan
SPT
Work day	Staining cycle	Antibody ID	OPAL flour	Gene symbol	Dilution	Cell	Intermediary steps
1	1	Slide preparation
		HPA037948	OPAL690	OLAH	1:50	SPT.early.2
		Antibody stripping pH6
2	2	HPA004120	OPAL620	TPPP2	1:3500	SPT.late.3
		Antibody stripping pH6
	3	Candidate protein	OPAL520	See Table SX for details		NA
		Antibody stripping pH6
3	4	HPA044000	OPAL570	SPATA24	1:2000	SPT.late.2
		Antibody stripping pH6
	5	HPA020432	OPAL480	C3	1:400	SPT.late.1
		Antibody stripping pH6
4	6	HPA035881	TSA-DIG	LYAR	1:15000	SPT.early.1
		Antibody stripping pH6
		OPAL780 + DAPI			See below	Post-cycle step
Mount and scan
Slide preparation* = deparafinization, rehydration, standard HPA HIER 125°C pH6, and bleach treatment
Antibody stripping** = HIER 90°C pH6/pH9 for 20 min
Fluorphor reagent dilutions				Staining cycle protocol
OPAL480, 520, 570, 620, 690, TSA-DIG			1:500	Steps			Duration (min)
Anti-DIG OPAL780			1:125	Blocking			10
DAPI			1:1000	Primary antibody			30
				Wash			1
				Enhancer			20
				Wash			1
				Horseradish peroxidase (HRP)			10
				Wash			1
				OPAL Fluorophore			10
				Wash			1
				Antibody stripping**			20
				Post-cycle steps
				Anti-DIG OPAL 780 antibody			60
				DAPI			5
