## Supplementary Table 7 for "A spatial single-cell type multiplex map of human spermatogenesis"

### Sheet: Sheet1
Supplementary Table 7. The total number of cells positive for each OPAL flour or a combination of OPAL flours and the assigned phenotype name in each panel. The 'Excluded cells' represent cells that were removed for inclusion and quantification by image analysis. The '% of phenotyped cells of total cell count' retrievs the fraction of cells after filtering excluded cells from the total cell freq.…
SPG
OPAL	Number of cells	Assigned phenotype	% of each phenotyped cells
OPAL690	201859	SPG.2-3	0.248183
OPAL620	185212	SPG.1	0.230911
OPAL780	169574	SPG.4	0.23394
OPAL480	144796	SPG.0	0.163947
OPAL570	100452	SPC.1	0.123018
OPAL690, OPAL780	37039	SPG.4	NA
OPAL480, OPAL620	18726	SPG.1	NA
OPAL620, OPAL690	17333	SPG.2-3	NA
OPAL570, OPAL780	8196	SPC.1	NA
Excluded cells	33323	NA	NA
% of phenotyped cells of total cell count	0.9636
SPC
OPAL	Number of cells	Assigned phenotype	% of each phenotyped cells
OPAL480	1043831	SPC.1	0.29219
OPAL690	702984	SPC.2	0.319504
OPAL570	569074	SPT.late	0.18251
OPAL620	468299	SPT.early	0.13501
OPAL480, OPAL690	438426	SPC.2	NA
OPAL780	182562	SPC.3	0.0707858
OPAL570, OPAL620	82934	SPT.late	NA
OPAL690, OPAL780	70316	SPC.3	NA
OPAL620, OPAL780	14016	SPT.early	NA
Excluded cells	979774	NA	NA
% of phenotyped cells of total cell count	0.7848
SPT
OPAL	Number of cells	Assigned phenotype	% of each phenotyped cells
OPAL480	891138	SPT.late.1	0.602322
OPAL690	257380	SPT.early.2	0.204354
OPAL570	124075	SPT.late.2	0.0899658
OPAL780	102292	SPT.early.1	0.0689125
OPAL620	47721	SPT.late.3	0.0344455
OPAL690, OPAL780	45958	SPT.early.2	NA
OPAL480, OPAL570	9468	SPT.late.2	NA
OPAL570, OPAL620	3409	SPT.late.3	NA
OPAL480, OPAL690	2934	SPT.late1	NA
Excluded cells	41660	NA	NA
% of phenotyped cells of total cell count	0.9727
