## Supplementary Table 8 for "A spatial single-cell type multiplex map of human spermatogenesis"

### Sheet: Supplementary table 8
Supplementary table 8. The number of phenotyped cells by image analysis for each protein in the three panels.
SPG						SPC						SPT
gene	SPG.0	SPG.1	SPG.2.3	SPG.4	SPC.1	gene	SPC.1	SPC.2	SPC.3	SPT.early	SPT.late	gene	SPT.early.1	SPT.early.2	SPT.late.1	SPT.late.2	SPT.late.3
MAGEB2	475	352	397	1809	243	ZNF268	2618	5541	1618	1822	2784	PRM2	674	1744	4110	485	198
USP11	202	227	384	1554	214	HMMR	3561	5237	1322	1533	2555	SPACA1	267	2985	4549	853	344
PIWIL4	310	232	611	2890	178	RAF1	298	4169	793	2442	1913	SSUH2	1180	2874	6327	1245	299
OOSP2	305	280	396	610	149	KIT	2655	4863	3056	2698	459	HMGB2	2008	3619	10551	1583	394
DPPA4	385	440	129	171	231	CDK1	2659	5498	1094	1993	2969	TSSK4	1229	2921	8368	886	179
ASB9	372	331	430	250	183	TMEM87A	2332	5038	1390	2286	2490	LYZL6	1049	3323	7782	921	332
UXS1	626	557	649	438	164	TRIM13	3006	5020	1218	1703	2787	SRRM5	1554	3128	10502	1523	425
PABPC4	360	335	856	1039	111	ANLN	454	5017	585	2061	2752	CATSPER4	1004	2360	8601	1067	411
ESX1	397	452	579	529	267	SFRP4	1708	5666	1792	2122	2269	ARMC12	1675	3627	8491	1588	478
KIT	378	295	877	658	155	MANSC1	2620	5410	1279	2035	2639	ACSBG2	979	2904	9465	518	357
DMKN	318	272	440	96	172	MANEA	2895	5491	1459	1755	2746	LELP1	1288	3817	11865	1759	536
SAGE1	360	302	362	477	219	DMC1	1040	5620	1778	1981	2700	ACTRT3	1391	3208	7498	1345	414
NOL10	1020	666	971	193	519	CCNB1	11218	5471	162	720	2482	C5AR2	1474	3426	9649	1386	1007
NUP188	407	906	662	219	515	INCENP	5391	5220	839	1501	2756	C10orf62	814	1742	7223	1244	771
PALM3	946	414	627	245	537	NEK2	5773	4992	1020	1262	2515	CXCL16	1327	3257	7463	1195	427
PFN1	397	764	880	278	564	PTN	3261	5057	832	1655	2782	DMRTC2	1541	3237	11023	1604	520
PSMB5	449	599	634	363	448	TERF2IP	1803	3553	2829	1709	3195	DYDC1	836	1834	7857	710	252
SNX1	435	427	415	862	513	ASRGL1	3220	3655	1139	3680	3119	ARID3A	1117	3260	4874	905	217
SNX11	582	932	631	207	424	CASC3	7505	4353	989	2056	2174	CCDC39	1511	3177	6108	988	891
HMBS	440	828	747	353	457	CCDC92	5189	3607	667	2345	2837	CCDC142	1213	3624	4860	1046	643
DEK	249	637	598	603	521	ETNK1	2742	4306	1422	3173	3562	CD55	1593	3713	5595	1072	893
SRSF9	625	694	544	432	473	FRYL	6181	4869	1008	2362	4178	CYLC1	1196	3520	4581	2142	967
TFB2M	1819	1102	652	186	448	HOXA11	4906	4544	1002	2014	3030	DCAF8L1	1423	3855	6984	1173	1129
B3GAT3	555	873	350	3184	621	MAP3K12	975	4157	1417	2761	2373	DNAAF6	783	2905	5393	827	1149
CAPSL	840	1166	630	2265	384	NPTX2	4444	3994	743	2521	2932	DPY19L2	1200	3139	4743	1126	846
CCDC62	752	1249	650	1285	495	PARG	4803	4041	831	2570	2856	DUSP9	1381	3018	5248	938	1042
ODAD3	603	960	540	719	487	PPP1R12B	2801	4169	1000	1913	2986	FAIM2	991	3464	5112	2083	883
CES1	936	1566	780	1844	687	R3HCC1L	6992	1888	882	1477	562	FAM205A	1537	4406	8302	1314	1339
DNAH17	914	944	641	1419	401	SGO2	4840	924	2568	968	1491	FAM221B	1286	3064	5454	978	815
LETM2	1163	745	484	823	511	SMOC1	5015	4704	901	1850	3522	HEMGN	1276	2962	5786	398	877
MEF2D	769	1155	575	849	612	SPATC1L	5184	4131	806	1714	2700	INSL6	1478	4098	6769	1574	1052
NEBL	1151	854	411	940	348	SYCP3	8287	1552	382	1760	798	ODF4	1310	4139	7122	1217	1090
NXN	490	906	517	1771	323	TRAFD1	6105	851	867	1944	1224	PACRG	1242	3925	6809	1274	1036
PARVB	786	761	568	1009	517	TTC26	5109	4563	1072	2079	3350	PAPPA2	1164	3384	4167	1182	837
PMFBP1	347	553	234	3077	321	VAMP5	1656	4194	1339	2646	2875	PRDM7	1224	3141	5684	1016	963
PPP1R36	604	750	714	2243	350	FZD8	1487	4424	2124	2558	3036	PRSS37	1376	3873	6611	1305	1164
SHROOM2	627	496	395	1444	1500	MAGEB18	1239	2762	869	760	1433	RNF32	1523	4325	6764	1246	1254
SPCS3	1052	633	549	2556	551	ERG	2294	4907	2166	1831	2583	SLC26A8	809	2213	3536	795	675
HLA-DPA1	1592	856	521	372	330	GMNN	3152	4617	1999	1837	2708	SMCP	1549	4211	7115	1313	1187
MED26	783	1352	646	1180	466	FKBP2	1321	5677	1898	1952	1881	SPACA3	1404	3932	7197	1404	1048
C19orf18	648	1299	794	2848	342	CCNJL	2936	3891	895	1331	1841	SPACA9	1390	3213	3427	1058	284
CBX5	635	959	684	55	557	LAPTM5	2219	4978	1523	1638	2716	SPATA12	1415	3797	6311	1564	1094
CD40	735	1103	1138	136	1040	FAM32A	7681	4361	1532	1081	1703	TEX13A	1530	3698	5233	1488	1342
MAPKAPK5	604	840	505	3183	432	COL17A1	2302	4852	1430	1463	2237	TOMM20L	1487	3174	6250	1299	1081
FBXO24	665	1106	676	2227	481	OTUD6A	2366	4935	1489	1644	2824	AK8	1394	3936	6157	2460	509
MAGEC1	699	1015	564	1348	355	ABR	2180	3175	763	908	1422	ACTL7B	1726	3950	7922	1662	507
LRRC40	438	416	612	443	377	NOXRED1	1871	3630	1354	1824	2026	ZBTB32	1355	4529	9973	1505	374
MYO1B	521	597	675	268	338	PEX5L	1093	3671	1027	1739	2247	ODAD4	1148	4392	8156	2834	423
PASD1	585	962	650	1204	405	SLC9A9	1858	4342	1405	1775	2873	SH3GLB1	1592	4329	11411	1882	482
MAP2K7	504	1121	639	1323	381	SEL1L2	1522	5191	3506	1900	2482	SH2D7	1158	4679	8186	2386	327
MAGEB1	615	732	501	512	355	GALNT7	2110	4566	1330	2440	3026	POU4F1	1249	4481	7467	2307	292
XPR1	430	516	341	967	286	SGO1	4145	5047	1007	1622	2730	OPN1SW	1350	4682	5628	951	384
WEE1	642	656	583	636	504	SPON2	2919	5222	1564	1845	2777	DEPDC1B	1378	5112	9285	1965	324
UCHL1	682	994	512	452	592	CETN1	3259	4913	1761	1668	2481	CREM	1821	5278	6797	2346	427
TPD52	556	738	492	931	442	KLHL35	2787	4829	1082	2466	3112	CLEC11A	1424	5362	11645	1925	441
ABI2	612	959	498	1409	496	MYLK3	3451	4207	871	1522	2294	CD5L	1626	5021	9669	1519	384
BLMH	927	943	546	1242	460	KLK5	5436	6642	1018	1327	1772	ASRGL1	1037	3207	5729	2286	543
KDM1A	692	361	10	1278	1922	TEX11	3999	4976	1129	1912	2370	ARMC2	1262	4502	8304	2436	356
HDAC3	663	1046	442	2541	432	SH2B3	3770	5484	1214	1548	2861	AQP10	1220	4142	6782	3230	325
GTPBP10	704	561	583	554	614	RBM44	2887	5136	1525	2052	2579	CLXN	917	3492	13989	1282	311
ARFGAP2	612	629	443	1930	393	KCNAB2	1927	4596	1559	2193	2902	HMGB4	838	3242	16059	1315	656
AKR1B1	803	916	592	928	420	HCCS	2521	4835	1378	1497	2229	DYDC2	353	1523	12304	778	450
SHTN1	726	715	945	378	625	SIRPA	780	3265	1156	3270	2930	IZUMO1	821	3283	16564	2299	412
RBM3	653	1029	723	250	521	MCM3	3628	3081	584	1527	1969	CBY2	746	3496	15933	2368	377
RNF4	716	643	707	227	591	ZNF74	3966	4636	820	2035	2576	TNP1	915	2563	11038	981	630
PARP2	675	828	961	226	550	CBX5	1261	5327	640	1745	2239	RSPH6A	407	2674	6493	1271	332
PPRC1	377	414	534	180	309	HCN3	2071	4382	1191	2117	2560	TSKS	973	2573	12110	1769	572
MYH10	646	764	1462	189	521	HTR7	4370	4858	807	1401	2002	SPESP1	853	3186	22894	765	341
THAP7	534	544	890	343	364	LY6K	2694	4415	1068	1620	2715	SPACA7	1216	2854	13475	1160	342
TAOK2	694	500	864	317	680	SLC6A2	1691	3125	926	1592	2065	TMCO5A	877	2770	11714	1196	555
TCF3	576	605	1352	1146	403	MAGEB6	2669	4302	1102	1845	2481	ZPBP	1207	3974	21491	2526	386
MEIOC	693	767	1822	390	628	HSF2BP	474	2203	761	2569	1591	SPACDR	1110	3102	25399	3285	419
MCM3	571	751	2428	1084	598	VSIG4	364	2367	593	4035	2283	SPACA4	999	3533	16235	2260	467
IMMT	1407	615	1584	282	533	TP53	4192	3391	915	1584	2444	TMEM210	944	2659	14551	887	292
HSP90AB1	911	607	1846	325	492	FAM181A	3214	2964	1029	2234	1293	TMEM247	968	3026	18212	1764	421
HAX1	696	528	1574	329	426	CKAP2	4301	2821	1081	1179	1501	UTF1	1040	2941	20406	2653	401
ELAVL2	2615	933	2031	516	404	UBAC2	1264	2697	1475	2435	1999	BEND2	719	2220	13336	2359	346
DNMT1	489	463	1926	843	546	TOP2A	1626	3138	606	1821	2569	IRF2BPL	893	3310	16478	1511	463
LBR	433	488	914	499	393	FAM162A	3281	2434	785	2294	2783	DMRT1	969	3609	17844	2953	336
DNAJB6	739	533	1878	678	475	BCL6	7457	2781	804	1019	1141	CTCFL	1199	2897	19777	2323	672
DBN1	608	404	1608	298	330	VRK1	1744	2500	916	2798	1069	SCML1	1026	2766	18241	1625	364
CHFR	662	432	1034	1038	404	KCNK10	531	2395	845	1915	1824	PRM1	860	3201	15403	621	229
CES2	2239	1263	1871	648	465	EIF3L	404	2153	564	2052	2491	SUN5	602	3931	19891	753	407
BOP1	762	654	2016	1694	584	GEMIN2	1298	1912	377	3503	2260	HELLS	1094	3699	19531	1325	347
ADAL	669	643	1480	410	461	BIRC5	554	2501	1987	2146	3603	TCFL5	641	3797	15213	1888	264
POLR3G	740	1435	580	2417	534	SP140	3469	1760	1502	2249	1857	MROH7	916	3825	23356	3010	359
PPP1R17	930	949	603	1012	521	SDF4	4323	2694	879	1954	2116	UBA6	837	3284	15301	1148	326
RAD9B	730	1209	886	500	664	MLLT10	411	2540	815	2851	2752	DDX20	914	3070	10364	1137	413
SNAP91	708	1425	727	1732	500	PABPC1	4415	1631	1016	1529	3296
TIPIN	723	1355	445	3572	589	DLEC1	4659	2420	1076	2081	2616
TRAPPC6A	619	972	367	5375	439	LZTFL1	1807	3969	1569	1674	1839
TSPYL5	474	1018	602	5702	932	KCNE2	2716	4210	1471	1652	1832
MORC4	802	1182	898	364	627	HORMAD1	1305	4200	924	1371	2735
DIAPH1	740	1553	771	553	417	HDGFL1	3122	2911	667	2478	2274
EIF4ENIF1	845	771	997	433	444	CCNA1	1721	2776	802	4637	3180
EPHB1	781	1508	886	494	513	C8orf88	3799	3640	969	1544	2641
ERMARD	754	1438	1052	477	469	CDCA2	927	3172	526	3607	2462
FKBP6	765	1507	804	556	604	CETN3	3539	3851	1050	1717	2416
GIPC2	697	1777	905	346	451	CIAPIN1	3608	4286	1740	1814	1994
GPRC5C	689	1031	979	745	474	CLGN	1906	4100	1811	2160	2769
GRK4	780	1059	958	464	543	CRAT	2908	4414	1368	1753	1606
GYPC	687	497	775	1064	567	DPF1	6342	4707	499	1629	1608
HHIPL2	763	785	803	425	610	ELL3	11163	4899	469	1104	1374
IGF2BP1	704	1343	1055	357	681	EVI5	5434	3938	654	1002	1800
KCNMA1	815	961	724	836	631	FCGR3A	374	671	79	4275	1143
FAM162A	434	404	650	261	337	GMIP	1619	5125	1511	1409	2096
CIART	668	1146	862	700	502	ZNF800	2115	4065	674	3408	2820
NANOS3	911	711	2403	433	544	VPS28	410	4034	1021	2365	2621
LUZP4	567	1221	1265	1848	644	TTC23L	3037	3047	387	3127	2708
C3orf22	528	977	1494	3187	647	TPTE	916	3327	1114	1524	2130
CCNA2	814	1025	972	2261	554	TEX264	1252	4407	1548	1975	2865
HMMR	479	385	1277	4855	527	MANBA	1786	4572	1425	3154	1992
POU2F2	852	1302	1317	511	586	SYCE2	396	2174	603	1038	961
CCDC6	873	415	726	960	121	SUGP2	2830	3519	339	2101	2874
NDUFV2	700	997	639	378	408	SPG21	6187	3647	362	1801	232
SWAP70	718	1174	655	1008	470	SPAG1	1218	2106	772	2975	1507
IDH2	684	996	743	407	490	SLTM	1605	2981	759	2617	2484
CDC5L	610	541	502	814	304	RFX2	2280	2810	342	2758	1881
APC	792	668	650	538	352	RADIL	4970	2984	480	1290	1513
NOP58	477	1504	499	337	315	NFXL1	2667	3228	916	1632	2024
GANAB	649	1290	644	251	329	NEK11	299	1717	215	1363	1315
EXOSC10	611	1736	639	718	269	MRGBP	262	2222	349	1717	1809
EMG1	592	1803	572	646	312	MCM9	332	2398	183	1402	1860
GBP2	629	1118	600	533	358	ENPP6	1566	2959	1045	857	1246
SNX17	612	1253	397	842	256	CHMP5	1448	5020	1375	1042	1689
PSMB8	900	2248	745	1143	872	NSUN6	796	1853	697	444	907
EHMT2	602	529	286	2833	344	AMN1	2438	4476	1113	1128	2044
DDX11	750	1684	634	1293	467	ATF2	1327	4028	2187	878	1505
UHRF1	754	593	555	385	285	TCTN2	1834	4258	1439	869	1700
UTP18	784	454	641	382	149	NVL	1938	3896	1858	855	1939
CCDC170	688	887	712	439	241	KLC4	3202	1708	25	24	35
TOX4	664	475	585	1225	169	MT1E	4940	3741	584	636	1199
SIRT2	630	1039	846	436	267	CASZ1	455	8463	1290	2271	2224
PLK5	724	977	630	516	248	SIKE1	3876	7476	1893	756	1732
FBL	667	733	644	798	164	MARCHF10	650	4346	1235	1950	2160
DDX5	616	585	545	1046	189	PDPN	3259	7536	2271	1918	2986
AK1	689	760	614	843	174	DAB2	4257	6296	2000	1930	3082
FOXP1	642	518	582	535	155	IGSF1	890	5738	747	2283	3405
ATIC	898	1545	584	486	63	DUSP15	4305	6098	1101	1712	2768
DLG1	707	487	655	298	134	TMEM204	3254	6505	1346	2125	3404
SMC1A	667	500	628	649	173	PLA2G2A	802	9076	977	2035	4227
HDAC1	519	427	587	564	104	IFT81	3266	6517	1785	2345	4024
ENO1	651	635	552	487	160	ADCY10	1020	7825	1395	2251	4693
SOD1	658	1363	688	1053	102	ATP9A	3602	7272	1719	1397	2690
HNF1B	477	1248	896	314	260	SPATA4	3559	6315	1529	1663	3459
TMEM18	973	1400	985	356	293	CLTCL1	3494	7644	1504	1528	2928
OXSR1	1385	1988	1212	386	221	DNAAF1	3351	7886	1814	1697	4230
SLC51B	692	1435	1068	381	298	NECAB3	4535	5862	1296	1955	3853
SKI	577	2082	1534	349	602	PIDD1	116	1211	79	247	369
SPOCD1	511	2059	1177	263	472	REXO5	1539	9354	656	1825	4462
LIN54	708	1841	938	409	297	MYCBPAP	1736	6499	1394	1448	2668
TIMELESS	604	2096	844	4921	288	DCDC2	5236	4537	1830	2631	3849
SMC2	520	1265	923	1034	373	KIF6	4149	6164	2083	1650	3849
CCNG1	712	1233	977	574	362	TSSC4	1809	7243	2019	1617	3335
SAV1	759	1730	1238	359	340	CMTM4	12040	6332	86	1248	1976
PPP1R3A	645	1505	1345	1216	393	GALNT5	11483	7040	318	2288	2501
ADAR	774	720	799	508	295	CFAP57	14863	6835	66	1126	2133
AHR	760	2481	1772	429	541	PEDS1	6189	4487	447	3148	4651
EPHX2	1171	1898	953	430	261	RPL41	9238	5849	180	1439	2796
MKI67	656	1541	1059	862	372	IRF7	12054	5454	31	1137	2198
MLH1	924	1978	832	750	296	PURG	11066	5629	282	1227	2888
MS4A14	1000	2070	1452	408	327	RPL32	682	6397	518	1745	3193
PENK	288	968	582	232	170	SLC16A4	5905	4098	314	988	2060
PET117	534	1440	1095	1315	427	TNNI3	5441	4794	842	2432	3730
PPP1CA	882	2279	603	6108	468	LYAR	8330	6315	418	1115	2529
RIOK1	588	1980	1530	750	540	C2orf42	6742	5487	452	2290	2993
RPA1	735	2510	1459	534	480	HCK	8498	6174	510	1773	3668
SMIM8	490	1523	828	252	174	ICAM1	10114	4690	156	941	1416
SCML1	344	1845	1674	662	816	NCAPH	12831	6099	72	1370	2276
PRM1	310	1232	1907	465	437	CREM	5369	6561	969	1088	2579
SUN5	324	607	860	2449	349	RDM1	9315	4934	342	1328	2412
TCFL5	298	836	2026	612	479	SOX15	8194	4889	231	2495	2909
LYAR	353	834	2041	1480	464	OIP5	6845	4510	356	2362	2897
C3	285	778	1263	148	537	FRG1	7799	5599	444	2314	4023
ZNF268	357	621	1534	1202	690	LRRC46	9551	6372	200	1579	2147
ZNF74	361	844	1675	248	498	C16orf86	12048	5089	204	1946	1648
VSIG4	296	651	1347	853	446	DNASE1L1	8477	5885	37	1520	2221
VRK1	235	617	1222	1929	1059	R3HDML	8437	6958	86	1150	2800
TP53	310	1057	1665	1907	406	SOX17	7656	6339	54	1180	1915
TMEM204	381	763	2227	697	321	LIG3	12800	6025	40	1024	2057
TMEM87A	360	972	1994	1180	377	SEC16A	7944	5424	322	2222	4142
TEX11	296	632	2225	475	464	SYNM	988	2170	377	759	1748
SH2B3	285	1003	2013	1742	417	DPEP3	445	2286	246	742	16789
SEC16A	302	1301	2129	518	484	SDC1	4628	4539	396	1902	3633
SDF4	344	691	1531	1306	347	HSPA5	1628	3376	1056	1552	9192
RBM44	409	820	2187	298	390	MKI67	1463	2944	248	1386	6043
NCAPH	217	412	1154	91	233	EPCAM	1335	2840	179	1098	10950
MT1E	356	699	1840	1227	491	RCN2	2350	4468	1522	2055	4218
MAGEC2	378	1416	1897	467	617	OLAH	670	4602	1381	1616	2437
MAGEB6	185	873	1625	368	268	C3	2137	4694	1322	2360	2622
LIN28A	114	565	473	1129	282	SPATA24	502	3575	642	1197	1881
LIG3	347	777	1210	506	464	TPPP2	794	5183	913	2700	2753
KIF2A	353	844	1342	456	515	CTCFL	777	4604	976	2398	3335
HCCS	301	947	1640	1143	275	DMRT1	906	3526	827	1630	2512
EPCAM	272	677	1535	75	158	IRF2BPL	9816	5514	382	1943	2817
CETN3	298	733	1945	144	293	BEND2	769	4746	941	2049	2721
CCNB1	417	903	2157	754	396	UTF1	601	4224	1365	2518	2527
CCNA1	311	767	818	155	345	BOLL	3214	3265	609	1301	1715
CASC3	341	1213	863	381	232	ERMN	1770	4473	1397	1918	2840
BIRC5	396	925	2123	518	498	CCDC136	1107	6726	947	2591	2182
BCL6	406	1460	654	341	515	IGLL1	498	4251	876	2138	2438
SLC35F2	421	238	538	264	390	CFAP52	2324	4678	983	2317	3008
SIX1	362	242	461	192	383	SAXO1	583	3733	884	2372	2373
SPATA16	337	339	871	501	424	ANKFY1	575	5784	903	3246	2920
SIRPA	431	268	1173	316	343	UTP18	1686	3796	774	1432	1937
RHOXF1	391	299	1035	408	294	WEE1	10485	3922	128	1380	3476
MAT2A	420	211	1587	279	327	SOD1	4193	3761	744	1502	1476
PDCL3	332	237	725	241	287	CAPN11	1464	2681	625	796	671
PPP2R5D	322	257	634	574	315	LRRC1	583	3692	1471	1218	992
RPS6KC1	359	316	1291	209	204	GKAP1	1415	2969	1863	982	1234
NOM1	439	214	1584	101	131	RFX3	1983	3082	713	841	1742
SIN3A	386	299	551	188	262	NTRK1	532	2378	477	1104	1010
SLC9A3R1	292	296	1004	201	284	CFAP70	2291	4766	373	1352	1531
GATAD2A	292	97	785	104	180	HVCN1	137	2169	547	680	597
H1-10	475	282	472	148	584	HYLS1	1420	3407	1284	1446	1860
ZNF414	573	388	385	436	776	ZPBP2	761	4386	1482	1008	1394
SUPT5H	665	249	562	161	582	YBX2	255	3669	565	981	985
CTNNB1	582	331	1064	191	473	LRRC23	12785	3327	1047	761	1641
KNL1	475	268	54	1498	1516	EBAG9	249	3017	582	964	754
RANBP2	526	273	652	128	402	TDRD6	243	5495	525	1390	1997
RHOXF2	560	386	696	168	509	CBL	15727	4946	113	137	304
GCN1	492	414	635	158	666	NUP210L	2720	3891	1960	1035	1825
CDC27	537	563	449	366	410	LRP6	389	3588	582	1647	2449
SCRIB	550	357	742	823	427	INTS6	598	5622	1318	319	930
PLD2	491	333	650	764	624	ART3	2499	4853	1224	1216	1484
CTAG1A	346	333	251	105	1683	VAMP1	3827	3951	1210	940	1404
NAP1L4	327	201	515	73	426	HLA-B	347	3756	486	1856	1695
TLE1	501	366	1187	1054	521	SYCE1	1148	1796	545	708	575
NFKB2	621	355	942	185	544	IFI6	678	4585	597	705	1505
ELAVL4	557	310	821	203	471	SRSF9	3567	2970	902	2045	1911
PNMA1	478	356	1066	91	475	TIMELESS	13358	3582	3	1211	1657
AP5M1	596	263	580	115	1807	TRAPPC6A	8390	3091	65	1702	1373
BRD1	585	313	474	369	672	RAD9B	4166	3253	618	1816	1724
CDK6	549	327	737	239	724	SIN3A	3854	3170	911	2112	2007
HELLS	504	182	78	1459	1801	SLC9A3R1	1161	2961	1056	2261	1792
TPPP2	517	309	642	248	656	SMC1A	4179	3053	826	2093	2004
SPATA24	72	238	407	374	573	PABPC4	3427	3309	984	1952	1981
OLAH	486	308	1353	143	858	PARP2	2196	2915	942	2054	1872
						PET117	16621	2707	7	785	896
						PPP1R3A	2534	2656	792	2264	1994
						MYH10	3290	3429	956	2116	2459
						NOP58	4143	3352	911	2300	2365
						NUP188	5741	3687	681	2003	2487
						KDM1A	11264	3251	286	1396	1493
						MAGEC1	3255	3085	753	2024	1564
						MLH1	4893	4066	711	1994	2264
						HDAC1	10999	4377	67	1484	2283
						HDAC3	4680	4392	695	1920	2181
						GANAB	4202	3588	806	2236	2414
						GATAD2A	8301	4076	233	1476	1981
						EXOSC10	6829	4004	564	1964	1971
						FBL	5366	3428	198	1894	2069
						DNMT1	15776	3606	1	530	1028
						EHMT2	13031	3627	3	845	1343
						DDX5	4612	3508	759	1906	2504
						DDX11	5771	3800	696	1864	2122
						DMKN	4277	3541	696	1799	2143
						CDC5L	19532	2828	1	291	389
						CHFR	8383	3457	110	1780	2252
						B3GAT3	7140	3365	688	2061	2022
						BOP1	16109	3347	106	1448	1973
						SGF29	1033	2434	380	1729	1596
						PNMA5	745	3362	365	1217	2338
						CCDC105	1206	3286	259	1135	1690
						TPX2	1681	3255	995	1106	1641
						KIF2A	2579	2832	675	1286	1856
						C1orf174	694	1791	627	1879	1713
						MAGEC2	295	2493	671	1457	1870
						LIN28A	1861	2969	860	1364	1756
						CDC45	1261	1698	631	2132	1821
						CCDC88A	1100	2318	1086	1622	1726
						WNK1	1421	2356	1050	1539	569
						REEP4	833	2743	1050	1347	1839
						TJP3	1279	2588	895	1329	1637
